# A derived ZW chromosome system in *Amborella trichopoda*, the sister species to all other extant flowering plants

**DOI:** 10.1101/2020.12.21.423833

**Authors:** Jos Käfer, Adam Bewick, Amélie Andres-Robin, Garance Lapetoule, Alex Harkess, José Caïus, Bruno Fogliani, Gildas Gâteblé, Paula Ralph, Claude W. dePamphilis, Franck Picard, Charlie P. Scutt, James Leebens-Mack, Gabriel AB Marais

## Abstract

Sex determination is poorly understood in plants. *Amborella trichopoda* is a well-known plant model for evo-devo studies, which is also dioecious (has male and female individuals), with an unknown sex determination mechanism. *A. trichopoda* is a “sex switcher”, which points to possible environmental factors that act on sex, but populations grown from seed under greenhouse conditions exhibit a 50:50 sex ratio, which indicates the operation of genetic factors. Here, we use a new method (*SDpop*) to identify sex-linked genes from genotyping data of male and female individuals sampled in the field, and find that *A. trichopoda* has a ZW sex-chromosome system. The sex-linked genes map to a 4 Mb sex-determining region on chromosome 9. The low extent of ZW divergence suggests these sex chromosomes are of recent origin, which is consistent with dioecy being derived character in the *A. trichopoda* lineage. Our work has uncovered clearly formed sex chromosomes in a species in which both genetic and environmental factors can influence sex.

**One Sentence Summary:** *Amborella trichopoda*, a dioecious species in which both genetics and the environment influence sex, possesses a pair of quite recently evolved ZW chromosomes.
