## Supplementary material for "A derived ZW chromosome system in *Amborella trichopoda*, the sister species to all other extant flowering plants": Datas2

### Sheet: OutputDATAinORDER3
V6 genes from SD region (following latest file with colour-coding from Jos)	Corresponding genes in AmTr V1	Best Arabidopsis thaliana blast hits to Amborella (V1) queries, GIDs and annotations	Potential relationship to sex-determination genes (very approximative!)	blastn details
AmTr_v6.0_c1.22990.1	evm_27.TU.AmTr_v1.0_scaffold00025.394	AT3G63140.1 chloroplast stem-loop binding protein of 41 kDa		76.923	234	53	1	10	243	173	405	2.27e-133	386
AmTr_v6.0_c2.240.1	evm_27.TU.AmTr_v1.0_scaffold00092.148	AT1G30090.1 Galactose oxidase/kelch repeat superfamily protein		55.156	417	167	2	1	416	1	398	2.13e-170	487
AmTr_v6.0_c2.10990.1	evm_27.TU.AmTr_v1.0_scaffold00037.86	AT2G32415.2 Polynucleotidyl transferase; ribonuclease H fold protein with HRDC domain		55.683	783	319	11	1	767	1	771	0	837
AmTr_v6.0_c2.12000.1	evm_27.TU.AmTr_v1.0_scaffold00106.5	AT4G02280.1 sucrose synthase 3		77.847	808	178	1	1	807	1	808	0	1340
AmTr_v6.0_c2.20110.1	no corresponding gene in AmTr V1
AmTr_v6.0_c5.5010.1	evm_27.TU.AmTr_v1.0_scaffold00036.124	AT1G73030.1 SNF7 family protein		91.626	203	17	0	1	203	1	203	1.19e-119	342
AmTr_v6.0_c6.1270.1	evm_27.TU.AmTr_v1.0_scaffold00016.267	AT3G16510.1 Calcium-dependent lipid-binding (CaLB domain) family protein		34.058	138	75	5	1	122	6	143	8.51e-16	76.6
AmTr_v6.0_c6.18400.1	evm_27.TU.AmTr_v1.0_scaffold00049.260	AT2G29070.1 Ubiquitin fusion degradation UFD1 family protein		50	286	115	7	1	279	14	278	2.84e-85	260
AmTr_v6.0_c6.18670.1	evm_27.TU.AmTr_v1.0_scaffold00049.231	AT1G23280.1 MAK16 protein-related		71.354	192	54	1	1	191	1	192	4.76e-89	271
AmTr_v6.0_c7.950.1	evm_27.TU.AmTr_v1.0_scaffold00148.42	AT5G60710.1 Zinc finger (C3HC4-type RING finger) family protein		52.07	628	260	13	1	621	79	672	0	540
AmTr_v6.0_c7.2870.1	evm_27.TU.AmTr_v1.0_scaffold00067.140	AT1G04760.1 vesicle-associated membrane protein 726		87.5	200	25	0	1	200	1	200	1.78e-134	380
AmTr_v6.0_c7.6340.1	evm_27.TU.AmTr_v1.0_scaffold00039.33	AT3G24200.1 FAD/NAD(P)-binding oxidoreductase family protein		62.605	476	153	3	60	527	46	504	0	598
AmTr_v6.0_c8.5370.1	evm_27.TU.AmTr_v1.0_scaffold00012.141	AT3G18140.1 Transducin/WD40 repeat-like superfamily protein		84.142	309	45	1	1	309	1	305	0	555
AmTr_v6.0_c9.1460.1	evm_27.TU.AmTr_v1.0_scaffold00029.79	AT1G48930.1 glycosyl hydrolase 9C1		61	600	229	3	21	617	30	627	0	698
AmTr_v6.0_c9.4020.1	evm_27.TU.AmTr_v1.0_scaffold00044.88	AT5G39510.1 Vesicle transport v-SNARE family protein		72.146	219	61	0	1	219	1	219	6.66e-108	313
AmTr_v6.0_c9.4850.1	evm_27.TU.AmTr_v1.0_scaffold00044.184	AT1G04780.1 Ankyrin repeat family protein		46.747	661	259	11	21	617	9	640	5.2e-147	446
AmTr_v6.0_c9.6500.1	evm_27.TU.AmTr_v1.0_scaffold00001.154	AT5G11880.1 Pyridoxal-dependent decarboxylase family protein		24.703	421	268	14	10	403	56	454	7.38e-12	67
AmTr_v6.0_c9.6660.1	no corresponding gene in AmTr V1
AmTr_v6.0_c9.7370.1	evm_27.TU.AmTr_v1.0_scaffold00001.232	AT3G51050.1 FG-GAP repeat-containing protein		71.347	698	198	2	1	696	1	698	0	1043
AmTr_v6.0_c9.7420.1	evm_27.TU.AmTr_v1.0_scaffold00037.130	AT3G17450.1 hAT dimerisation domain-containing protein		34.574	188	121	2	24	210	366	552	7.13e-32	127
AmTr_v6.0_c9.7430.1	evm_27.TU.AmTr_v1.0_scaffold00001.237	AT1G76270.1 O-fucosyltransferase family protein		63.815	561	196	4	30	588	17	572	0	728
AmTr_v6.0_c9.7480.1	evm_27.TU.AmTr_v1.0_scaffold00001.241	AT3G63130.2 RAN GTPase activating protein 1		63.745	502	171	3	1	502	1	491	0	547
AmTr_v6.0_c9.7800.1	evm_27.TU.AmTr_v1.0_scaffold00001.269	AT1G20510.1 OPC-8:0 CoA ligase1		65.607	535	177	5	7	534	3	537	0	712
AmTr_v6.0_c9.7860.1	evm_27.TU.AmTr_v1.0_scaffold00001.272	AT1G20510.1 OPC-8:0 CoA ligase1		61.931	549	193	8	6	544	4	546	0	668
AmTr_v6.0_c9.7910.1	evm_27.TU.AmTr_v1.0_scaffold00001.277	AT3G12500.1 basic chitinase		57.647	85	35	1	1	84	243	327	8.28e-25	96.3
AmTr_v6.0_c9.7970.1	evm_27.TU.AmTr_v1.0_scaffold00001.282	AT3G12500.1 basic chitinase		67.007	294	90	3	26	312	33	326	6.33e-139	401
AmTr_v6.0_c9.7980.1	evm_27.TU.AmTr_v1.0_scaffold00001.283	AT3G12500.1 basic chitinase		57.297	185	71	3	26	208	33	211	3.71e-64	205
AmTr_v6.0_c9.8020.1	evm_27.TU.AmTr_v1.0_scaffold00079.1	no blast hit
AmTr_v6.0_c9.8140.1	evm_27.TU.AmTr_v1.0_scaffold00001.303	AT2G44270.1 repressor of lrx1		87.225	227	27	1	5	229	2	228	2.69e-141	404
AmTr_v6.0_c9.8270.1	evm_27.TU.AmTr_v1.0_scaffold00001.316	AT3G57430.1 Tetratricopeptide repeat (TPR)-like superfamily protein		35.586	725	445	8	64	768	75	797	1.83e-145	453
AmTr_v6.0_c9.8320.1	evm_27.TU.AmTr_v1.0_scaffold00001.319	AT2G46080.1 (1 of 4) PTHR31509:SF3 - BYPASS1-RELATED PROTEIN-RELATED		46.045	354	173	5	1	354	1	336	1.48e-87	271
AmTr_v6.0_c9.8330.1	evm_27.TU.AmTr_v1.0_scaffold00001.320	AT2G46080.1 (1 of 4) PTHR31509:SF3 - BYPASS1-RELATED PROTEIN-RELATED		45.055	364	183	3	1	364	1	347	3.1e-95	291
AmTr_v6.0_c9.8380.1	evm_27.TU.AmTr_v1.0_scaffold00001.325	AT1G79730.1 hydroxyproline-rich glycoprotein family protein		62.565	382	138	5	270	649	177	555	1.55e-134	412
AmTr_v6.0_c9.8400.1	evm_27.TU.AmTr_v1.0_scaffold00001.327	AT5G58610.1 PHD finger transcription factor; putative		37.5	144	84	4	20	161	90	229	1.53e-19	93.2
AmTr_v6.0_c9.8420.1	evm_27.TU.AmTr_v1.0_scaffold00001.329	AT5G52540.1 Protein of unknown function (DUF819)		67.164	268	83	2	93	356	88	354	1.96e-92	297
AmTr_v6.0_c9.8430.1	evm_27.TU.AmTr_v1.0_scaffold00001.330	AT4G39530.1 Tetratricopeptide repeat (TPR)-like superfamily protein		31.323	597	396	5	83	666	66	661	6.92e-86	290
AmTr_v6.0_c9.8440.1	no corresponding gene in AmTr V1
AmTr_v6.0_c9.8450.1	evm_27.TU.AmTr_v1.0_scaffold00001.331	AT4G00290.1 Mechanosensitive ion channel protein		59.231	390	159	0	159	548	107	496	1.71e-163	478
AmTr_v6.0_c9.8470.1	evm_27.TU.AmTr_v1.0_scaffold00001.333	AT1G01580.1 ferric reduction oxidase 2		50.732	615	286	7	22	626	118	725	0	599
AmTr_v6.0_c9.8490.1	evm_27.TU.AmTr_v1.0_scaffold00001.334	AT3G46290.1 hercules receptor kinase 1		49.88	836	370	14	6	813	16	830	0	701
AmTr_v6.0_c9.8600.1	evm_27.TU.AmTr_v1.0_scaffold00001.342	no blast hit
AmTr_v6.0_c9.8610.1	evm_27.TU.AmTr_v1.0_scaffold00001.343	AT4G12770.2 Chaperone DnaJ-domain superfamily protein		75.51	98	24	0	21	118	759	856	1.35e-46	163
AmTr_v6.0_c9.8730.1	evm_27.TU.AmTr_v1.0_scaffold00001.352	AT4G25670.2		63.38	142	37	3	1	137	1	132	8.67e-37	130
AmTr_v6.0_c9.8770.1	evm_27.TU.AmTr_v1.0_scaffold00001.357	AT1G07880.2 Protein kinase superfamily protein		58.842	311	126	2	2	312	52	360	6.3e-127	371
AmTr_v6.0_c9.8840.1	evm_27.TU.AmTr_v1.0_scaffold00001.364	AT4G22970.1 homolog of separase		45.572	542	265	8	1	530	1646	2169	1.41e-120	393
AmTr_v6.0_c9.8870.1	evm_27.TU.AmTr_v1.0_scaffold00001.367	AT4G25700.1 beta-hydroxylase 1		71.094	256	60	1	49	290	45	300	9.96e-110	324
AmTr_v6.0_c9.9110.1	no corresponding gene in AmTr V1
AmTr_v6.0_c9.9150.1	evm_27.TU.AmTr_v1.0_scaffold00001.394	AT2G33580.1 Protein kinase superfamily protein		43.243	296	151	6	319	601	350	641	1.58e-67	235
AmTr_v6.0_c9.9160.1	evm_27.TU.AmTr_v1.0_scaffold00001.395	no blast hit
AmTr_v6.0_c9.9590.1	evm_27.TU.AmTr_v1.0_scaffold00001.426	AT3G57430.1 YTH family protein	organellar transcript processing	51.003	349	147	6	110	456	2	328	1.7e-100	308
AmTr_v6.0_c9.9610.1	evm_27.TU.AmTr_v1.0_scaffold00001.428	no blast hit
AmTr_v6.0_c9.9810.1	evm_27.TU.AmTr_v1.0_scaffold00001.446	AT4G36250.1 aldehyde dehydrogenase 3F1		55.18	473	212	0	2	474	10	482	0	555
AmTr_v6.0_c9.9960.1	evm_27.TU.AmTr_v1.0_scaffold00028.78	AT1G64260.1 MuDR family transposase		22.541	244	157	7	1	225	471	701	3.97e-11	62.8
AmTr_v6.0_c9.10140.1	evm_27.TU.AmTr_v1.0_scaffold00001.466	AT5G33406.1 hAT dimerisation domain-containing protein / transposase-related		36.719	128	72	3	12	132	58	183	7.49e-24	97.1
AmTr_v6.0_c9.10520.1	evm_27.TU.AmTr_v1.0_scaffold00001.491	AT5G24470.1 pseudo-response regulator 5		48.319	238	95	3	18	236	148	376	8.05e-58	203
AmTr_v6.0_c9.10760.1	evm_27.TU.AmTr_v1.0_scaffold00001.512	AT3G61960.1 Protein kinase superfamily protein		41.544	609	266	17	1	587	86	626	3e-127	391
AmTr_v6.0_c9.11240.1	no corresponding gene in AmTr V1
AmTr_v6.0_c9.11410.1	evm_27.TU.AmTr_v1.0_scaffold00018.35	no blast hit
AmTr_v6.0_c9.11430.1	evm_27.TU.AmTr_v1.0_scaffold00018.37	AT5G22300.1 nitrilase 4		62.5	48	18	0	66	113	54	101	4.9e-13	65.1
AmTr_v6.0_c9.11500.1	no corresponding gene in AmTr V1
AmTr_v6.0_c9.11620.1	no corresponding gene in AmTr V1
AmTr_v6.0_c9.11650.1	evm_27.TU.AmTr_v1.0_scaffold00018.52	no blast hit
AmTr_v6.0_c9.11680.1	evm_27.TU.AmTr_v1.0_scaffold00018.54	no blast hit
AmTr_v6.0_c9.11700.1	evm_27.TU.AmTr_v1.0_scaffold00018.55	AT1G62850.2 Class I peptide chain release factor		75.824	182	40	2	57	234	54	235	2.83e-92	275
AmTr_v6.0_c9.11710.1	evm_27.TU.AmTr_v1.0_scaffold00018.56	AT1G63310.1		40.187	107	55	4	19	119	16	119	2.44e-16	72.8
AmTr_v6.0_c9.11730.1	evm_27.TU.AmTr_v1.0_scaffold00018.58	AT1G30760.1 FAD-binding Berberine family protein		43.64	511	267	10	19	518	30	530	5.69e-133	400
AmTr_v6.0_c9.11740.1	evm_27.TU.AmTr_v1.0_scaffold00018.59	AT3G30340.1 nodulin MtN21 /EamA-like transporter family protein		35.897	78	50	0	15	92	180	257	6.78e-12	60.8
AmTr_v6.0_c9.11760.1	evm_27.TU.AmTr_v1.0_scaffold00018.61	AT1G43650.1 nodulin MtN21 /EamA-like transporter family protein		45.69	348	177	3	7	351	1	339	4.49e-82	258
AmTr_v6.0_c9.11800.1	evm_27.TU.AmTr_v1.0_scaffold00018.64	AT2G37460.1 nodulin MtN21 /EamA-like transporter family protein		40.562	249	141	3	1	248	68	310	1.34e-46	162
AmTr_v6.0_c9.12040.1	evm_27.TU.AmTr_v1.0_scaffold00018.86	AT5G17820.1 Peroxidase superfamily protein		54.777	314	132	2	6	319	10	313	7.17e-120	352
AmTr_v6.0_c9.12090.1	evm_27.TU.AmTr_v1.0_scaffold00018.89	no blast hit
AmTr_v6.0_c9.12120.1	evm_27.TU.AmTr_v1.0_scaffold00023.207	AT1G48120.1 hydrolases; protein serine/threonine phosphatases		42.029	69	27	2	20	79	311	375	9.74e-08	50.1
AmTr_v6.0_c9.12130.1	evm_27.TU.AmTr_v1.0_scaffold00018.90	AT4G35690.1 Arabidopsis protein of unknown function (DUF241)		28.994	169	101	7	154	315	128	284	4.34e-05	44.7
AmTr_v6.0_c9.12170.1	no corresponding gene in AmTr V1
AmTr_v6.0_c9.12220.1	evm_27.TU.AmTr_v1.0_scaffold00018.97	AT5G24610.1		63.946	147	48	3	1	144	1	145	2.29e-57	179
AmTr_v6.0_c9.12280.1	no corresponding gene in AmTr V1
AmTr_v6.0_c9.17580.1	no corresponding gene in AmTr V1
AmTr_v6.0_c9.17940.1	evm_27.TU.AmTr_v1.0_scaffold00027.56	AT3G57620.1 glyoxal oxidase-related protein		51.964	560	246	14	6	557	3	547	0	556
AmTr_v6.0_c9.18220.1	evm_27.TU.AmTr_v1.0_scaffold00027.72	AT5G41960.1		64.444	135	44	1	45	175	54	188	4.36e-58	187
AmTr_v6.0_c9.18630.1	evm_27.TU.AmTr_v1.0_scaffold00027.99	AT5G24290.2 Vacuolar iron transporter (VIT) family protein		37.089	213	119	5	648	846	321	532	1.14e-18	90.5
AmTr_v6.0_c9.18700.1	evm_27.TU.AmTr_v1.0_scaffold00027.121	AT3G09270.1 glutathione S-transferase TAU 8		48.165	218	102	5	3	213	2	215	2.4e-62	197
AmTr_v6.0_c9.18720.1	no corresponding gene in AmTr V1
AmTr_v6.0_c9.18730.1	evm_27.TU.AmTr_v1.0_scaffold00027.107	AT3G09270.1 glutathione S-transferase TAU 8		48.918	231	103	6	3	226	2	224	4.62e-69	214
AmTr_v6.0_c9.18780.1	evm_27.TU.AmTr_v1.0_scaffold00069.99	AT3G61080.1 Protein kinase superfamily protein		74.497	298	76	0	44	341	29	326	5.69e-159	452
AmTr_v6.0_c9.18790.1	evm_27.TU.AmTr_v1.0_scaffold00027.113	AT1G15710.1 prephenate dehydrogenase family protein		66.552	290	97	0	3	292	33	322	5.19e-147	422
AmTr_v6.0_c9.18800.1	no corresponding gene in AmTr V1
AmTr_v6.0_c9.18810.1	evm_27.TU.AmTr_v1.0_scaffold00027.114	no blast hit
AmTr_v6.0_c9.18820.1	evm_27.TU.AmTr_v1.0_scaffold00027.115	no blast hit
AmTr_v6.0_c9.18850.1	evm_27.TU.AmTr_v1.0_scaffold00027.118	AT5G50200.2 nitrate transmembrane transporters		55.856	111	47	1	45	155	94	202	2.9e-36	130
AmTr_v6.0_c9.18970.1	evm_27.TU.AmTr_v1.0_scaffold00027.128	no blast hit
AmTr_v6.0_c9.18980.1	evm_27.TU.AmTr_v1.0_scaffold00027.129	AT2G29420.1 glutathione S-transferase tau 7		29.508	61	42	1	3	62	122	182	7.95e-07	44.3
AmTr_v6.0_c9.19010.1	evm_27.TU.AmTr_v1.0_scaffold00027.133	AT5G17570.1 TatD related DNase		62.171	304	96	1	5	289	1	304	3e-131	380
AmTr_v6.0_c9.19160.1	evm_27.TU.AmTr_v1.0_scaffold00027.142	no blast hit
AmTr_v6.0_c9.19180.1	evm_27.TU.AmTr_v1.0_scaffold00027.143	AT4G19650.1 Mitochondrial transcription termination factor family protein	organellar transcript processing	41.573	534	310	2	35	567	39	571	1.26e-142	428
AmTr_v6.0_c9.19190.1	evm_27.TU.AmTr_v1.0_scaffold00027.144	AT1G71950.1 Proteinase inhibitor; propeptide		60.215	93	33	2	21	109	33	125	6.03e-31	109
AmTr_v6.0_c9.19220.1	evm_27.TU.AmTr_v1.0_scaffold00027.146	AT3G26932.2 dsRNA-binding protein 3		32.967	91	59	2	25	114	2	91	0.000159	42
AmTr_v6.0_c9.19250.1	no corresponding gene in AmTr V1
AmTr_v6.0_c9.19280.1	evm_27.TU.AmTr_v1.0_scaffold00027.149	AT1G33265.1 Transmembrane proteins 14C		62.222	90	31	1	39	128	43	129	6.05e-24	94.7
AmTr_v6.0_c9.19360.1	evm_27.TU.AmTr_v1.0_scaffold00027.155	AT4G39010.1 glycosyl hydrolase 9B18		69.165	467	140	2	28	490	28	494	0	630
AmTr_v6.0_c9.19370.1	evm_27.TU.AmTr_v1.0_scaffold00027.158	no blast hit
AmTr_v6.0_c9.19390.1	evm_27.TU.AmTr_v1.0_scaffold00027.155	AT4G39010.1 glycosyl hydrolase 9B18		69.165	467	140	2	28	490	28	494	0	630
AmTr_v6.0_c9.19410.1	evm_27.TU.AmTr_v1.0_scaffold00027.162	AT1G05150.1 Calcium-binding tetratricopeptide family protein		68.182	792	237	6	10	790	6	793	0	1073
AmTr_v6.0_c9.19420.1	evm_27.TU.AmTr_v1.0_scaffold00027.164	no blast hit
AmTr_v6.0_c9.19430.1	no corresponding gene in AmTr V1
AmTr_v6.0_c9.19440.1	evm_27.TU.AmTr_v1.0_scaffold00185.22	AT5G42520.1 basic pentacysteine 6		55.102	98	32	4	2	98	3	89	9.98e-24	97.1
AmTr_v6.0_c9.19450.1	evm_27.TU.AmTr_v1.0_scaffold00185.20	AT4G38900.3 Basic-leucine zipper (bZIP) transcription factor family protein		46.512	559	214	18	5	534	1	503	1.85e-85	279
AmTr_v6.0_c9.19470.1	evm_27.TU.AmTr_v1.0_scaffold00185.19	AT4G38890.1 FMN-linked oxidoreductases superfamily protein		49.162	537	241	12	99	619	7	527	5.39e-161	481
AmTr_v6.0_c9.19500.1	evm_27.TU.AmTr_v1.0_scaffold00185.15	AT1G19870.1 IQ-domain 32		28.668	593	300	26	38	606	301	794	7.19e-28	119
AmTr_v6.0_c9.19510.1	evm_27.TU.AmTr_v1.0_scaffold00185.14	AT5G66290.1		66.298	181	57	2	1	177	1	181	1.96e-79	239
AmTr_v6.0_c9.19520.1	no corresponding gene in AmTr V1
AmTr_v6.0_c9.19550.1	evm_27.TU.AmTr_v1.0_scaffold00185.10	AT1G19860.1 Zinc finger C-x8-C-x5-C-x3-H type family protein	transcription factor	36.364	121	44	4	44	164	145	232	5.14e-07	48.5
AmTr_v6.0_c9.19560.1	evm_27.TU.AmTr_v1.0_scaffold00130.7	AT2G42760.1 (1 of 12) PF07939 - Protein of unknown function (DUF1685) (DUF1685)		39.053	169	84	6	183	335	101	266	3.31e-13	68.9
AmTr_v6.0_c9.19570.1	evm_27.TU.AmTr_v1.0_scaffold00185.9	AT5G39590.1 TLD-domain containing nucleolar protein		44.505	555	255	9	1	515	1	542	8.68e-161	472
AmTr_v6.0_c9.19580.1	evm_27.TU.AmTr_v1.0_scaffold00185.8	AT2G18040.1 peptidylprolyl cis/trans isomerase; NIMA-interacting 1		76.316	114	27	0	4	117	6	119	2.7e-62	189
AmTr_v6.0_c9.19590.1	evm_27.TU.AmTr_v1.0_scaffold00185.7	no blast hit
AmTr_v6.0_c9.19600.1	evm_27.TU.AmTr_v1.0_scaffold00185.6	AT2G18030.1 Peptide methionine sulfoxide reductase family protein		62.931	232	76	1	25	246	23	254	6.75e-108	315
AmTr_v6.0_c9.19610.1	evm_27.TU.AmTr_v1.0_scaffold00185.5	AT5G42090.1 Lung seven transmembrane receptor family protein		35.897	78	42	3	2	71	338	415	0.000373	38.5
AmTr_v6.0_c9.19620.1	evm_27.TU.AmTr_v1.0_scaffold00185.4	AT5G42090.1 Lung seven transmembrane receptor family protein		28.155	103	70	2	5	104	239	340	3.29e-07	48.1
AmTr_v6.0_c9.19630.1	evm_27.TU.AmTr_v1.0_scaffold00185.3	no blast hit
AmTr_v6.0_c9.19640.1	evm_27.TU.AmTr_v1.0_scaffold00185.2	AT2G25010.1 Aminotransferase-like; plant mobile domain family protein		36.943	157	87	6	14	160	207	361	2.4e-21	91.3
AmTr_v6.0_c9.19650.1	evm_27.TU.AmTr_v1.0_scaffold05541.1	AT1G53860.1 Remorin family protein		35.185	54	34	1	43	96	307	359	0.06	31.6
AmTr_v6.0_c9.19660.1	evm_27.TU.AmTr_v1.0_scaffold00185.1	no blast hit
AmTr_v6.0_c9.19670.1	evm_27.TU.AmTr_v1.0_scaffold01067.1	no blast hit
AmTr_v6.0_c9.19680.1	no corresponding gene in AmTr V1
AmTr_v6.0_c9.19690.1	evm_27.TU.AmTr_v1.0_scaffold00238.1	AT5G42560.2 Abscisic acid-responsive (TB2/DP1; HVA22) family protein	hormone-related	72.727	143	38	1	1	142	1	143	1.04e-76	233
AmTr_v6.0_c9.19700.1	evm_27.TU.AmTr_v1.0_scaffold00238.2	no blast hit
AmTr_v6.0_c9.19710.1	evm_27.TU.AmTr_v1.0_scaffold00238.3	no blast hit
AmTr_v6.0_c9.19720.1	evm_27.TU.AmTr_v1.0_scaffold01065.1	AT2G28305.1 Putative lysine decarboxylase family protein		74.51	102	25	1	1	102	113	213	5.36e-49	157
AmTr_v6.0_c9.19730.1	evm_27.TU.AmTr_v1.0_scaffold00395.1	no blast hit
AmTr_v6.0_c9.19750.1	no corresponding gene in AmTr V1
AmTr_v6.0_c9.19760.1	no corresponding gene in AmTr V1
AmTr_v6.0_c9.19770.1	no corresponding gene in AmTr V1
AmTr_v6.0_c9.19790.1	evm_27.TU.AmTr_v1.0_scaffold00224.11	no blast hit
AmTr_v6.0_c9.19800.1	evm_27.TU.AmTr_v1.0_scaffold00224.10	AT1G64660.1 methionine gamma-lyase		59.813	107	43	0	1	107	319	425	2.53e-33	121
AmTr_v6.0_c9.19810.1	evm_27.TU.AmTr_v1.0_scaffold00224.9	no blast hit
AmTr_v6.0_c9.19820.1	evm_27.TU.AmTr_v1.0_scaffold00224.8	AT2G28305.1 Putative lysine decarboxylase family protein		73.043	115	30	1	1	115	100	213	3.83e-57	179
AmTr_v6.0_c9.19830.1	evm_27.TU.AmTr_v1.0_scaffold00224.7	AT1G19940.1 glycosyl hydrolase 9B5		64.286	210	71	2	24	232	309	515	8.99e-86	267
AmTr_v6.0_c9.19840.1	evm_27.TU.AmTr_v1.0_scaffold00224.6	AT1G75680.1 glycosyl hydrolase 9B7		78.151	119	26	0	1	119	104	222	1.08e-49	167
AmTr_v6.0_c9.19850.1	evm_27.TU.AmTr_v1.0_scaffold00224.5	AT5G20165.2		75	48	12	0	3	50	2	49	1.04e-11	55.8
AmTr_v6.0_c9.19860.1	evm_27.TU.AmTr_v1.0_scaffold00224.4	no blast hit
AmTr_v6.0_c9.19870.1	evm_27.TU.AmTr_v1.0_scaffold00224.3	AT4G34830.1 Pentatricopeptide repeat (PPR) superfamily protein		63.596	684	246	2	478	1160	407	1088	0	901
AmTr_v6.0_c9.19880.1	evm_27.TU.AmTr_v1.0_scaffold00224.2	AT3G15030.2 TCP family transcription factor 4	transcription factor	46.753	77	39	1	19	93	30	106	1.38e-15	73.6
AmTr_v6.0_c9.19890.1	evm_27.TU.AmTr_v1.0_scaffold00491.1	AT1G75660.1 5'-3' exoribonuclease 3		69.624	665	170	6	36	698	146	780	0	907
AmTr_v6.0_c9.19900.1	evm_27.TU.AmTr_v1.0_scaffold00204.12	AT1G19920.1 Pseudouridine synthase/archaeosine transglycosylase-like family protein		81.429	420	77	1	6	425	58	476	0	723
AmTr_v6.0_c9.19910.1	evm_27.TU.AmTr_v1.0_scaffold00204.11	AT2G21220.1 SAUR-like auxin-responsive protein family	hormone-related	68.182	110	28	2	1	110	1	103	1.46e-45	146
AmTr_v6.0_c9.19920.1	evm_27.TU.AmTr_v1.0_scaffold00451.1	AT4G34830.1 Pentatricopeptide repeat (PPR) superfamily protein	related to fertility-restoring family	68.222	450	143	0	478	927	407	856	0	663
AmTr_v6.0_c9.19930.1	evm_27.TU.AmTr_v1.0_scaffold00357.3	AT4G34830.1 Pentatricopeptide repeat (PPR) superfamily protein	related to fertility-restoring family	46.296	108	55	2	1	107	983	1088	4.72e-17	78.6
AmTr_v6.0_c9.19940.1	evm_27.TU.AmTr_v1.0_scaffold00357.2	AT3G15030.2 TCP family transcription factor 4	transcription factor	69.811	53	16	0	2	54	52	104	1.82e-20	84.3
AmTr_v6.0_c9.19950.1	evm_27.TU.AmTr_v1.0_scaffold00357.1	AT1G75660.1 5'-3' exoribonuclease 3		50	106	34	2	1	87	782	887	2.24e-16	79.3
AmTr_v6.0_c9.19970.1	evm_27.TU.AmTr_v1.0_scaffold00204.10	no blast hit
AmTr_v6.0_c9.19980.1	evm_27.TU.AmTr_v1.0_scaffold00204.8	AT1G19835.2 Plant protein of unknown function (DUF869)		45.455	1045	467	21	1	1009	1	978	0	643
AmTr_v6.0_c9.19990.1	evm_27.TU.AmTr_v1.0_scaffold00245.1	no blast hit
AmTr_v6.0_c9.20000.1	evm_27.TU.AmTr_v1.0_scaffold00245.2	AT2G21220.1 SAUR-like auxin-responsive protein family	hormone-related	68.182	110	28	2	1	110	1	103	1.54e-45	145
AmTr_v6.0_c9.20010.1	evm_27.TU.AmTr_v1.0_scaffold00245.3	AT1G19920.1 Pseudouridine synthase/archaeosine transglycosylase-like family protein		81.429	420	77	1	6	425	58	476	0	724
AmTr_v6.0_c9.20020.1	evm_27.TU.AmTr_v1.0_scaffold00204.7	AT1G23280.1 MAK16 protein-related		59.551	178	65	2	19	195	21	192	1.99e-62	204
AmTr_v6.0_c9.20030.1	evm_27.TU.AmTr_v1.0_scaffold00204.5	AT1G75590.1 SAUR-like auxin-responsive protein family	hormone-related	53.704	108	37	2	3	108	4	100	9.32e-23	89.7
AmTr_v6.0_c9.20040.1	evm_27.TU.AmTr_v1.0_scaffold00204.4	no blast hit
AmTr_v6.0_c9.20050.1	no corresponding gene in AmTr V1
AmTr_v6.0_c9.20060.1	evm_27.TU.AmTr_v1.0_scaffold00204.2	no blast hit
AmTr_v6.0_c9.20070.1	evm_27.TU.AmTr_v1.0_scaffold00204.1	AT4G22220.1 SufE/NifU family protein		76.768	99	21	2	1	98	2	99	2.96e-48	154
AmTr_v6.0_c9.20080.1	evm_27.TU.AmTr_v1.0_scaffold00610.2	AT2G17975.1 zinc finger (Ran-binding) family protein	hormone-related	72.34	47	12	1	44	89	55	101	7.13e-16	71.6
AmTr_v6.0_c9.20090.1	evm_27.TU.AmTr_v1.0_scaffold00610.1	AT2G17975.1 zinc finger (Ran-binding) family protein	hormone-related	80	55	11	0	1	55	1	55	3.19e-28	105
AmTr_v6.0_c9.20100.1	no corresponding gene in AmTr V1
AmTr_v6.0_c9.20110.1	evm_27.TU.AmTr_v1.0_scaffold00220.1	AT4G27750.1 binding		55.486	319	114	2	1	305	1	305	1.04e-118	347
AmTr_v6.0_c9.20130.1	no corresponding gene in AmTr V1
AmTr_v6.0_c9.20150.1	evm_27.TU.AmTr_v1.0_scaffold01006.2	AT1G11580.1 methylesterase PCR A		54.762	84	38	0	1	84	474	557	6.1e-27	103
AmTr_v6.0_c9.20160.1	evm_27.TU.AmTr_v1.0_scaffold00220.3	AT5G22220.2 E2F transcription factor 1	transcription factor	53.421	380	157	7	41	403	85	461	4.64e-119	358
AmTr_v6.0_c9.20180.1	evm_27.TU.AmTr_v1.0_scaffold00220.4	AT2G17970.2 2-oxoglutarate (2OG) and Fe(II)-dependent oxygenase superfamily protein		62.791	172	62	1	50	219	201	372	3.71e-74	236
AmTr_v6.0_c9.20190.1	evm_27.TU.AmTr_v1.0_scaffold00237.1	no blast hit
AmTr_v6.0_c9.20220.1	evm_27.TU.AmTr_v1.0_scaffold01384.1	AT5G13530.2 protein kinases;ubiquitin-protein ligases		56.627	83	33	1	1	80	5	87	2.18e-26	106
AmTr_v6.0_c9.20240.1	evm_27.TU.AmTr_v1.0_scaffold00211.5	AT4G34730.1 ribosome-binding factor A family protein		70.455	88	26	0	1	88	114	201	9.63e-36	124
AmTr_v6.0_c9.20250.1	no corresponding gene in AmTr V1
AmTr_v6.0_c9.20260.1	no corresponding gene in AmTr V1
AmTr_v6.0_c9.20270.1	evm_27.TU.AmTr_v1.0_scaffold00211.4	AT1G19850.1 Transcriptional factor B3 family protein / auxin-responsive factor AUX/IAA-related	transcription factor and hormone-related	65.33	349	113	5	4	349	116	459	4.02e-146	453
AmTr_v6.0_c9.20280.1	evm_27.TU.AmTr_v1.0_scaffold00211.2	AT3G27230.1 S-adenosyl-L-methionine-dependent methyltransferases superfamily protein		54.511	266	117	2	1	264	1	264	8.19e-90	276
AmTr_v6.0_c9.20290.1	evm_27.TU.AmTr_v1.0_scaffold00211.1	AT5G03430.1 phosphoadenosine phosphosulfate (PAPS) reductase family protein		66.471	510	154	7	1	508	1	495	0	690
AmTr_v6.0_c9.20300.1	evm_27.TU.AmTr_v1.0_scaffold00211.1	AT5G03430.1 phosphoadenosine phosphosulfate (PAPS) reductase family protein		66.471	510	154	7	1	508	1	495	0	690
AmTr_v6.0_c9.20310.1	evm_27.TU.AmTr_v1.0_scaffold00287.1	AT4G10810.1		50	48	23	1	28	74	22	69	4.17e-10	52.8
AmTr_v6.0_c9.20330.1	no corresponding gene in AmTr V1
AmTr_v6.0_c9.20340.1	evm_27.TU.AmTr_v1.0_scaffold00287.3	AT4G31790.1 Tetrapyrrole (Corrin/Porphyrin) Methylases		75.182	274	67	1	1	273	1	274	2.67e-141	403
AmTr_v6.0_c9.20350.1	evm_27.TU.AmTr_v1.0_scaffold00836.1	AT3G12170.1 Chaperone DnaJ-domain superfamily protein		70.199	151	45	0	6	156	14	164	4.88e-71	218
AmTr_v6.0_c9.20360.1	evm_27.TU.AmTr_v1.0_scaffold00450.3	AT3G12170.1 Chaperone DnaJ-domain superfamily protein		47.826	92	41	2	1	91	166	251	5.9e-20	82.4
AmTr_v6.0_c9.20370.1	evm_27.TU.AmTr_v1.0_scaffold00450.2	AT1G75690.1 DnaJ/Hsp40 cysteine-rich domain superfamily protein		78.333	60	13	0	8	67	95	154	2.78e-31	108
AmTr_v6.0_c9.20380.1	evm_27.TU.AmTr_v1.0_scaffold00450.1	no blast hit
AmTr_v6.0_c9.20390.1	evm_27.TU.AmTr_v1.0_scaffold04335.1	AT4G31180.1 Class II aminoacyl-tRNA and biotin synthetases superfamily protein		30.769	78	44	1	8	75	57	134	5.82e-08	50.1
AmTr_v6.0_c9.20400.1	evm_27.TU.AmTr_v1.0_scaffold00280.1	AT5G42560.2 Abscisic acid-responsive (TB2/DP1; HVA22) family protein	hormone-related	73.427	143	37	1	1	142	1	143	1e-77	235
AmTr_v6.0_c9.20410.1	evm_27.TU.AmTr_v1.0_scaffold00275.1	no blast hit
AmTr_v6.0_c9.20420.1	evm_27.TU.AmTr_v1.0_scaffold00267.3	no blast hit
AmTr_v6.0_c9.20430.1	no corresponding gene in AmTr V1
AmTr_v6.0_c9.20450.1	evm_27.TU.AmTr_v1.0_scaffold00267.2	no blast hit
AmTr_v6.0_c9.20460.1	evm_27.TU.AmTr_v1.0_scaffold00267.1	AT1G75717.1 (1 of 1) PTHR35111:SF2 - F10A5.9		38.889	72	30	2	44	101	1	72	0.000337	36.6
AmTr_v6.0_c9.20470.1	evm_27.TU.AmTr_v1.0_scaffold00560.1	AT1G13080.1 cytochrome P450; family 71; subfamily B; polypeptide 2		43.75	64	36	0	2	65	84	147	7.96e-12	62
AmTr_v6.0_c9.20480.1	evm_27.TU.AmTr_v1.0_scaffold00199.15	AT4G38810.2 Calcium-binding EF-hand family protein		57.527	372	147	4	1	364	3	371	6.47e-152	437
AmTr_v6.0_c9.20500.1	evm_27.TU.AmTr_v1.0_scaffold00199.14	AT5G39510.1 Vesicle transport v-SNARE family protein		70.37	81	24	0	2	82	32	112	8.88e-34	118
AmTr_v6.0_c9.20510.1	evm_27.TU.AmTr_v1.0_scaffold00199.13	AT1G19080.2 GINS complex protein		60.736	163	63	1	21	183	21	182	4.29e-64	199
AmTr_v6.0_c9.20520.1	evm_27.TU.AmTr_v1.0_scaffold00199.12	no blast hit
AmTr_v6.0_c9.20530.1	evm_27.TU.AmTr_v1.0_scaffold00199.11	no blast hit
AmTr_v6.0_c9.20540.1	evm_27.TU.AmTr_v1.0_scaffold00199.10	AT1G75710.1 C2H2-like zinc finger protein	transcription factor	42.308	416	162	11	36	380	50	458	3.03e-81	259
AmTr_v6.0_c9.20550.1	evm_27.TU.AmTr_v1.0_scaffold00199.9	AT5G66240.1 Transducin/WD40 repeat-like superfamily protein		74.534	322	81	1	5	326	1	321	0	509
AmTr_v6.0_c9.20560.1	evm_27.TU.AmTr_v1.0_scaffold00199.8	no blast hit
AmTr_v6.0_c9.20570.1	evm_27.TU.AmTr_v1.0_scaffold00067.139	AT1G17930.1 Aminotransferase-like; plant mobile domain family protein		33.333	237	136	8	2	220	176	408	4.44e-12	66.6
AmTr_v6.0_c9.20580.1	evm_27.TU.AmTr_v1.0_scaffold00199.7	AT1G75720.2 Plant protein of unknown function (DUF827)		48.624	109	50	2	8	116	6	108	1.36e-23	95.5
AmTr_v6.0_c9.20590.1	evm_27.TU.AmTr_v1.0_scaffold00199.5	no blast hit
AmTr_v6.0_c9.20600.1	evm_27.TU.AmTr_v1.0_scaffold00199.4	AT1G04750.2 vesicle-associated membrane protein 721		76.744	43	10	0	32	74	56	98	1.53e-16	71.2
AmTr_v6.0_c9.20610.1	evm_27.TU.AmTr_v1.0_scaffold00199.3	AT1G47840.1 hexokinase 3		52.88	382	133	6	16	353	30	408	3.46e-121	362
AmTr_v6.0_c9.20620.1	evm_27.TU.AmTr_v1.0_scaffold00199.2	AT1G47840.1 hexokinase 3		53.947	76	35	0	1	76	418	493	6.33e-17	75.1
AmTr_v6.0_c9.20630.1	evm_27.TU.AmTr_v1.0_scaffold00199.1	no blast hit
AmTr_v6.0_c9.20640.1	no corresponding gene in AmTr V1
AmTr_v6.0_c9.20660.1	evm_27.TU.AmTr_v1.0_scaffold00279.1	no blast hit
AmTr_v6.0_c9.20670.1	evm_27.TU.AmTr_v1.0_scaffold00049.260	AT2G29070.1 Ubiquitin fusion degradation UFD1 family protein		50	286	115	7	1	279	14	278	2.84e-85	260
AmTr_v6.0_c9.20680.1	evm_27.TU.AmTr_v1.0_scaffold00294.2	no blast hit
AmTr_v6.0_c9.20690.1	evm_27.TU.AmTr_v1.0_scaffold00294.1	no blast hit
AmTr_v6.0_c9.20700.1	evm_27.TU.AmTr_v1.0_scaffold00362.1	AT4G38800.1 methylthioadenosine nucleosidase 1		73.333	210	56	0	3	212	58	267	3.88e-112	325
AmTr_v6.0_c9.20710.1	no corresponding gene in AmTr V1
AmTr_v6.0_c9.20720.1	evm_27.TU.AmTr_v1.0_scaffold00268.6	AT2G17930.1 Phosphatidylinositol 3- and 4-kinase family protein with FAT domain		69.989	913	266	4	1	912	2198	3103	0	1318
AmTr_v6.0_c9.20730.1	evm_27.TU.AmTr_v1.0_scaffold00268.4	no blast hit
AmTr_v6.0_c9.20740.1	evm_27.TU.AmTr_v1.0_scaffold00268.3	no blast hit
AmTr_v6.0_c9.20760.1	evm_27.TU.AmTr_v1.0_scaffold00268.1	no blast hit
AmTr_v6.0_c9.20770.1	evm_27.TU.AmTr_v1.0_scaffold00990.1	AT4G36080.3 phosphotransferases; alcohol group as acceptor; binding; inositol or phosphatidylinositol kinases		66.845	187	57	2	1	186	146	328	4.21e-71	237
AmTr_v6.0_c9.20780.1	evm_27.TU.AmTr_v1.0_scaffold00001.407	AT3G18310.1		28.846	312	166	12	14	297	395	678	2.73e-15	79.3
AmTr_v6.0_c9.20790.1	evm_27.TU.AmTr_v1.0_scaffold00254.2	no blast hit
AmTr_v6.0_c9.20800.1	evm_27.TU.AmTr_v1.0_scaffold00254.3	AT3G18310.1		31.795	195	105	9	24	205	394	573	1.97e-13	69.3
AmTr_v6.0_c9.20820.1	evm_27.TU.AmTr_v1.0_scaffold00254.5	no blast hit
AmTr_v6.0_c9.20830.1	evm_27.TU.AmTr_v1.0_scaffold00254.6	AT1G47840.1 hexokinase 3		62.366	465	168	4	22	481	31	493	0	563
AmTr_v6.0_c9.20850.1	evm_27.TU.AmTr_v1.0_scaffold00041.268	AT3G02210.1 COBRA-like protein 1 precursor		50.374	401	189	5	26	421	31	426	1.08e-144	425
AmTr_v6.0_c9.20870.1	evm_27.TU.AmTr_v1.0_scaffold00232.5	no blast hit
AmTr_v6.0_c9.20880.1	no corresponding gene in AmTr V1
AmTr_v6.0_c9.20890.1	evm_27.TU.AmTr_v1.0_scaffold00232.6	no blast hit
AmTr_v6.0_c9.20900.1	evm_27.TU.AmTr_v1.0_scaffold00232.7	AT4G36080.3 phosphotransferases; alcohol group as acceptor; binding; inositol or phosphatidylinositol kinases		83.74	123	20	0	4	126	24	146	8.08e-67	222
AmTr_v6.0_c9.20930.1	evm_27.TU.AmTr_v1.0_scaffold00294.2	no blast hit
AmTr_v6.0_c9.20970.1	evm_27.TU.AmTr_v1.0_scaffold00225.3	AT1G19900.1 glyoxal oxidase-related protein		56.952	525	218	7	25	545	28	548	0	617
AmTr_v6.0_c9.20980.1	no corresponding gene in AmTr V1
AmTr_v6.0_c9.20990.1	evm_27.TU.AmTr_v1.0_scaffold00225.5	AT1G30845.1 (1 of 1) PTHR31965:SF1 - TRANSMEMBRANE PROTEIN 42		58.763	97	33	1	24	120	29	118	4.7e-30	107
AmTr_v6.0_c9.21000.1	evm_27.TU.AmTr_v1.0_scaffold00185.23	AT2G18050.1 histone H1-3		69.118	68	21	0	54	121	24	91	3.03e-26	101
AmTr_v6.0_c9.21010.1	evm_27.TU.AmTr_v1.0_scaffold01067.1	no blast hit
AmTr_v6.0_c9.21070.1	evm_27.TU.AmTr_v1.0_scaffold00001.407	AT3G18310.1		28.846	312	166	12	14	297	395	678	2.73e-15	79.3
AmTr_v6.0_c9.21860.1	evm_27.TU.AmTr_v1.0_scaffold00041.269	no blast hit
AmTr_v6.0_c9.21870.1	evm_27.TU.AmTr_v1.0_scaffold00041.268	AT3G02210.1 COBRA-like protein 1 precursor		50.374	401	189	5	26	421	31	426	1.08e-144	425
AmTr_v6.0_c9.22920.1	evm_27.TU.AmTr_v1.0_scaffold00041.180	AT2G16600.1 rotamase CYP 3		60.355	169	61	2	108	271	5	172	5.04e-62	196
AmTr_v6.0_c9.22930.1	evm_27.TU.AmTr_v1.0_scaffold00041.179	AT2G16600.1 rotamase CYP 3		81.765	170	31	0	2	171	3	172	1.11e-93	273
AmTr_v6.0_c9.22940.1	evm_27.TU.AmTr_v1.0_scaffold00041.178	AT5G42760.1 Leucine carboxyl methyltransferase		61.514	317	118	2	5	319	26	340	1.18e-146	421
AmTr_v6.0_c9.23040.1	evm_27.TU.AmTr_v1.0_scaffold00041.168	AT1G77610.1 EamA-like transporter family protein		79.641	334	65	2	10	342	2	333	8.13e-180	506
AmTr_v6.0_c9.23050.1	evm_27.TU.AmTr_v1.0_scaffold00041.167	AT3G19860.2 basic helix-loop-helix (bHLH) DNA-binding superfamily protein	transcription factor	50	258	115	6	36	292	49	293	1.26e-52	179
AmTr_v6.0_c9.23070.1	evm_27.TU.AmTr_v1.0_scaffold00041.164	AT3G55070.1 LisH/CRA/RING-U-box domains-containing protein		70.712	379	108	1	29	404	39	417	0	540
AmTr_v6.0_c9.23080.1	evm_27.TU.AmTr_v1.0_scaffold00049.3	AT2G25010.1 Aminotransferase-like; plant mobile domain family protein		28.713	101	70	2	10	110	6	104	2.56e-07	48.5
AmTr_v6.0_c9.23100.1	evm_27.TU.AmTr_v1.0_scaffold00112.8	AT3G30370.1 (1 of 4) PF03108 - MuDR family transposase (DBD_Tnp_Mut)		30.882	68	40	2	1	61	82	149	0.000255	38.5
AmTr_v6.0_c9.23140.1	evm_27.TU.AmTr_v1.0_scaffold00041.161	AT2G16630.1 Pollen Ole e 1 allergen and extensin family protein		54.622	119	51	1	27	142	30	148	9.63e-40	144
AmTr_v6.0_c9.23180.1	evm_27.TU.AmTr_v1.0_scaffold00041.155	AT5G42500.1 Disease resistance-responsive (dirigent-like protein) family protein		48	150	78	0	29	178	36	185	1.28e-45	151
AmTr_v6.0_c9.23230.1	evm_27.TU.AmTr_v1.0_scaffold00041.151	AT1G65870.1 Disease resistance-responsive (dirigent-like protein) family protein		51.316	152	74	0	33	184	38	189	2.27e-54	174
AmTr_v6.0_c9.23290.1	evm_27.TU.AmTr_v1.0_scaffold00041.144	AT1G65870.1 Disease resistance-responsive (dirigent-like protein) family protein		48.299	147	76	0	34	180	43	189	1.01e-43	146
AmTr_v6.0_c9.23300.1	evm_27.TU.AmTr_v1.0_scaffold00041.143	AT5G42500.1 Disease resistance-responsive (dirigent-like protein) family protein		47.02	151	80	0	31	181	35	185	2.67e-45	150
AmTr_v6.0_c9.23320.1	evm_27.TU.AmTr_v1.0_scaffold00041.137	AT1G22900.1 Disease resistance-responsive (dirigent-like protein) family protein		52.381	147	68	1	49	195	49	193	2.19e-48	159
AmTr_v6.0_c9.23330.1	evm_27.TU.AmTr_v1.0_scaffold00041.135	AT2G21100.1 Disease resistance-responsive (dirigent-like protein) family protein		45.333	150	82	0	31	180	38	187	1.46e-47	156
AmTr_v6.0_c9.23370.1	evm_27.TU.AmTr_v1.0_scaffold00041.131	AT2G16640.1 multimeric translocon complex in the outer envelope membrane 132		73.871	731	189	2	245	975	467	1195	0	1005
AmTr_v6.0_c9.23390.1	evm_27.TU.AmTr_v1.0_scaffold00041.129	AT2G21070.1 methyltransferases		50.98	510	193	8	1	498	1	465	1.83e-169	491
AmTr_v6.0_c9.23400.1	evm_27.TU.AmTr_v1.0_scaffold00041.128	AT3G13390.1 SKU5 similar 11		52.667	150	60	4	6	150	186	329	3.25e-43	151
AmTr_v6.0_c9.23460.1	evm_27.TU.AmTr_v1.0_scaffold00041.120	no blast hit
AmTr_v6.0_c9.23500.1	evm_27.TU.AmTr_v1.0_scaffold00041.116	AT4G38660.2 Pathogenesis-related thaumatin superfamily protein		69.456	239	70	1	15	253	1	236	4e-115	340
AmTr_v6.0_c9.23530.1	evm_27.TU.AmTr_v1.0_scaffold00041.114	AT4G24190.2 Chaperone protein htpG family protein		84.773	440	61	3	343	777	336	774	0	749
AmTr_v6.0_c9.23540.1	evm_27.TU.AmTr_v1.0_scaffold00041.113	AT4G38650.1 Glycosyl hydrolase family 10 protein		61.236	534	194	6	26	547	30	562	0	667
AmTr_v6.0_c9.23550.1	evm_27.TU.AmTr_v1.0_scaffold00041.112	no blast hit
AmTr_v6.0_c9.23560.1	evm_27.TU.AmTr_v1.0_scaffold00041.111	AT4G24230.1 acyl-CoA-binding domain 3		48.739	119	59	1	259	377	219	335	2.93e-31	124
AmTr_v6.0_c9.23580.1	evm_27.TU.AmTr_v1.0_scaffold00041.109	AT2G23093.1 Major facilitator superfamily protein		42.731	454	249	4	1	448	1	449	3.95e-114	346
AmTr_v6.0_c9.23590.1	evm_27.TU.AmTr_v1.0_scaffold00041.108	AT4G34950.1 Major facilitator superfamily protein		64.981	534	156	3	14	517	15	547	0	616
AmTr_v6.0_c9.23650.1	evm_27.TU.AmTr_v1.0_scaffold04525.1	AT3G17450.1 hAT dimerisation domain-containing protein		30.622	209	126	2	1	191	328	535	1.57e-26	107
AmTr_v6.0_c9.23670.1	evm_27.TU.AmTr_v1.0_scaffold00041.101	AT5G17270.1 Protein prenylyltransferase superfamily protein		48.726	942	408	10	1	925	1	884	0	830
AmTr_v6.0_c9.23710.1	evm_27.TU.AmTr_v1.0_scaffold00041.97	AT1G33410.2 SUPPRESSOR OF AUXIN RESISTANCE1	hormone-related	42.257	1524	821	19	10	1503	8	1502	0	1142
AmTr_v6.0_c9.23730.1	evm_27.TU.AmTr_v1.0_scaffold00041.95	AT4G10760.1 mRNAadenosine methylase		65.917	578	138	7	96	632	114	673	0	715
AmTr_v6.0_c9.23750.1	evm_27.TU.AmTr_v1.0_scaffold00008.157	AT4G32430.1 Pentatricopeptide repeat (PPR) superfamily protein	related to fertility-restoring family	38.849	695	397	11	114	798	79	755	1.77e-145	453
AmTr_v6.0_c9.23780.1	evm_27.TU.AmTr_v1.0_scaffold00001.466	AT5G33406.1 hAT dimerisation domain-containing protein / transposase-related		36.719	128	72	3	12	132	58	183	7.49e-24	97.1
AmTr_v6.0_c9.23810.1	evm_27.TU.AmTr_v1.0_scaffold00041.91	AT2G39260.1 binding; RNA binding		67.452	679	202	4	482	1150	462	1131	0	872
AmTr_v6.0_c9.23920.1	evm_27.TU.AmTr_v1.0_scaffold00041.76	AT3G18750.1 with no lysine (K) kinase 6		65.142	459	147	6	1	454	1	451	0	599
AmTr_v6.0_c9.23950.1	no corresponding gene in AmTr V1
AmTr_v6.0_c9.23960.1	evm_27.TU.AmTr_v1.0_scaffold00142.46	AT1G05490.1 chromatin remodeling 31		44.776	335	170	7	78	397	734	1068	4.17e-78	265
AmTr_v6.0_c9.23970.1	evm_27.TU.AmTr_v1.0_scaffold00041.73	AT1G05490.1 chromatin remodeling 31		34.177	158	86	5	11	152	1097	1252	2.51e-19	86.3
AmTr_v6.0_c9.23980.1	no corresponding gene in AmTr V1
AmTr_v6.0_c9.24030.1	evm_27.TU.AmTr_v1.0_scaffold00041.70	no blast hit
AmTr_v6.0_c9.24050.1	evm_27.TU.AmTr_v1.0_scaffold00041.68	AT1G10580.1 Transducin/WD40 repeat-like superfamily protein		75.254	590	124	4	1	585	1	573	0	876
AmTr_v6.0_c9.24090.1	evm_27.TU.AmTr_v1.0_scaffold00041.64	AT3G60800.1 DHHC-type zinc finger family protein		81.639	305	51	2	1	305	8	307	5.41e-135	389
AmTr_v6.0_c9.24110.1	evm_27.TU.AmTr_v1.0_scaffold00041.62	AT5G48030.1 gametophytic factor 2		62.646	257	95	1	136	392	200	455	1.95e-114	345
AmTr_v6.0_c9.24220.1	evm_27.TU.AmTr_v1.0_scaffold00041.49	AT2G44710.1 RNA-binding (RRM/RBD/RNP motifs) family protein		46.483	327	160	2	262	586	205	518	7.4e-86	291
AmTr_v6.0_c9.24240.1	evm_27.TU.AmTr_v1.0_scaffold00041.48	AT4G00090.1 Transducin/WD40 repeat-like superfamily protein		68.224	428	128	3	17	444	7	426	0	612
AmTr_v6.0_c9.24270.1	evm_27.TU.AmTr_v1.0_scaffold00041.45	no blast hit
AmTr_v6.0_c9.24290.1	evm_27.TU.AmTr_v1.0_scaffold00041.43	AT5G63890.1 histidinol dehydrogenase		80.974	431	82	0	1	431	18	448	0	731
AmTr_v6.0_c9.24410.1	evm_27.TU.AmTr_v1.0_scaffold00041.33	no blast hit
AmTr_v6.0_c9.24420.1	evm_27.TU.AmTr_v1.0_scaffold00041.32	no blast hit
AmTr_v6.0_c9.24440.1	evm_27.TU.AmTr_v1.0_scaffold00041.30	AT5G01110.1 Tetratricopeptide repeat (TPR)-like superfamily protein		25.276	633	442	13	92	698	57	684	5.66e-46	174
AmTr_v6.0_c9.24520.1	evm_27.TU.AmTr_v1.0_scaffold00041.20	AT3G60850.1		59.319	617	219	15	7	603	44	648	0	696
AmTr_v6.0_c9.24810.1	evm_27.TU.AmTr_v1.0_scaffold00069.215	AT1G12480.1 C4-dicarboxylate transporter/malic acid transport protein		65.708	487	156	6	31	511	54	535	0	610
AmTr_v6.0_c9.25130.1	evm_27.TU.AmTr_v1.0_scaffold00069.181	AT2G28100.1 alpha-L-fucosidase 1		54.042	433	192	3	1	431	52	479	1.68e-169	489
AmTr_v6.0_c10.2770.1	evm_27.TU.AmTr_v1.0_scaffold00058.29	AT5G19790.1 related to AP2 11		81.667	60	11	0	108	167	18	77	4.68e-20	89.7
AmTr_v6.0_c10.3000.1	evm_27.TU.AmTr_v1.0_scaffold00058.7	AT1G74910.1 ADP-glucose pyrophosphorylase family protein		81.49	416	75	2	1	415	1	415	0	714
AmTr_v6.0_c10.13850.1	evm_27.TU.AmTr_v1.0_scaffold00055.114	AT5G55390.2 ENHANCED DOWNY MILDEW 2		64.444	45	14	1	69	111	223	267	1.6e-12	64.3
AmTr_v6.0_c10.17570.1	evm_27.TU.AmTr_v1.0_scaffold00071.32	AT1G47830.1 SNARE-like superfamily protein		95.714	140	6	0	1	140	1	140	1.2e-94	273
AmTr_v6.0_c12.1640.1	evm_27.TU.AmTr_v1.0_scaffold00007.358	AT2G32480.2 ARABIDOPSIS SERIN PROTEASE		66.071	56	16	1	48	103	71	123	2.14e-07	48.1
AmTr_v6.0_c12.1940.1	evm_27.TU.AmTr_v1.0_scaffold00007.332	AT4G08250.1 GRAS family transcription factor	transcription factor	30.9	411	228	14	151	539	100	476	3.33e-33	132
AmTr_v6.0_c12.8210.1	evm_27.TU.AmTr_v1.0_scaffold00093.38	no blast hit
AmTr_v6.0_c13.11140.1	evm_27.TU.AmTr_v1.0_scaffold00051.39	AT3G05000.1 Transport protein particle (TRAPP) component		68.391	174	53	1	3	176	2	173	5.39e-89	261
AmTr_v6.0_s1359.A.10.1	evm_27.TU.AmTr_v1.0_scaffold01006.1	no blast hit
AmTr_v6.0_s1359.A.20.1	evm_27.TU.AmTr_v1.0_scaffold03547.1	AT3G05890.1 Low temperature and salt responsive protein family		67.442	43	14	0	5	47	2	44	1.37e-09	50.4
AmTr_v6.0_s1408.A.10.1	evm_27.TU.AmTr_v1.0_scaffold00489.1	AT3G51140.1 Protein of unknown function (DUF3353)		68.027	147	47	0	1	147	82	228	2.33e-72	221
AmTr_v6.0_s1408.A.20.1	evm_27.TU.AmTr_v1.0_scaffold00361.1	AT4G38800.1 methylthioadenosine nucleosidase 1		72.857	210	57	0	3	212	58	267	3.83e-111	323
AmTr_v6.0_s1470.A.10.1	evm_27.TU.AmTr_v1.0_scaffold00405.1	AT2G17950.1 Homeodomain-like superfamily protein	transcription factor	77.778	72	16	0	26	97	30	101	5.81e-37	133
AmTr_v6.0_s1477.A.10.1	evm_27.TU.AmTr_v1.0_scaffold00682.1	AT4G10710.1 global transcription factor C	transcription factor	65.841	928	298	9	1	919	1	918	0	1202
AmTr_v6.0_s1527.A.10.1	evm_27.TU.AmTr_v1.0_scaffold02586.1	no blast hit
AmTr_v6.0_s1716.A.10.1	evm_27.TU.AmTr_v1.0_scaffold04040.1	no blast hit
AmTr_v6.0_s1748.A.10.1	evm_27.TU.AmTr_v1.0_scaffold01410.1	AT3G19640.1 magnesium transporter 4		61.798	89	34	0	24	112	47	135	1.4e-29	111
AmTr_v6.0_s1823.A.10.1	evm_27.TU.AmTr_v1.0_scaffold01954.1	AT5G48820.1 inhibitor/interactor with cyclin-dependent kinase		34.518	197	76	10	1	185	17	172	2e-12	63.5
AmTr_v6.0_s1857.A.10.1	evm_27.TU.AmTr_v1.0_scaffold00029.38	AT1G06440.1 Ubiquitin carboxyl-terminal hydrolase family protein		62.873	369	123	4	87	449	17	377	1.7e-148	433
AmTr_v6.0_s1857.A.30.1	no corresponding gene in AmTr V1
AmTr_v6.0_s1906.A.10.1	evm_27.TU.AmTr_v1.0_scaffold00449.1	AT3G51160.1 NAD(P)-binding Rossmann-fold superfamily protein		83.768	345	56	0	15	359	29	373	0	620
AmTr_v6.0_s202.A.10.1	evm_27.TU.AmTr_v1.0_scaffold00423.1	AT1G75660.1 5'-3' exoribonuclease 3		86.765	68	9	0	1	68	1	68	9.96e-32	117
AmTr_v6.0_s2094.A.10.1	evm_27.TU.AmTr_v1.0_scaffold02709.1	AT5G28540.1 heat shock protein 70 (Hsp 70) family protein		70.621	354	67	2	1	317	269	622	1.23e-137	409
AmTr_v6.0_s2164.A.10.1	evm_27.TU.AmTr_v1.0_scaffold00044.88	AT5G39510.1 Vesicle transport v-SNARE family protein		72.146	219	61	0	1	219	1	219	6.66e-108	313
AmTr_v6.0_s220.A.10.1	evm_27.TU.AmTr_v1.0_scaffold05541.1	AT1G53860.1 Remorin family protein		35.185	54	34	1	43	96	307	359	0.06	31.6
AmTr_v6.0_s2271.A.10.1	evm_27.TU.AmTr_v1.0_scaffold02509.1	no blast hit
AmTr_v6.0_s2277.A.10.1	evm_27.TU.AmTr_v1.0_scaffold02283.1	AT1G43260.1 hAT transposon superfamily protein		33.721	86	57	0	27	112	33	118	2.32e-09	53.5
AmTr_v6.0_s2391.A.10.1	evm_27.TU.AmTr_v1.0_scaffold03232.1	no blast hit
AmTr_v6.0_s2480.A.10.1	evm_27.TU.AmTr_v1.0_scaffold00049.11	AT3G17450.1 hAT dimerisation domain-containing protein		35.036	137	88	1	1	137	328	463	4.72e-19	84.7
AmTr_v6.0_s2496.A.10.1	evm_27.TU.AmTr_v1.0_scaffold05276.1	AT2G30600.5 BTB/POZ domain-containing protein		31.818	44	30	0	3	46	624	667	0.098	30
AmTr_v6.0_s2534.A.10.1	evm_27.TU.AmTr_v1.0_scaffold03799.1	AT2G17930.1 Phosphatidylinositol 3- and 4-kinase family protein with FAT domain		75.972	283	63	3	1	282	1897	2175	4.37e-126	400
AmTr_v6.0_s2536.A.10.1	evm_27.TU.AmTr_v1.0_scaffold00294.2	no blast hit
AmTr_v6.0_s2536.A.20.1	evm_27.TU.AmTr_v1.0_scaffold00360.1	no blast hit
AmTr_v6.0_s2536.A.30.1	evm_27.TU.AmTr_v1.0_scaffold00360.2	no blast hit
AmTr_v6.0_s2752.A.10.1	evm_27.TU.AmTr_v1.0_scaffold02336.1	no blast hit
AmTr_v6.0_s2829.A.10.1	evm_27.TU.AmTr_v1.0_scaffold04934.1	no blast hit
AmTr_v6.0_s287.A.10.1	evm_27.TU.AmTr_v1.0_scaffold00450.1	no blast hit
AmTr_v6.0_s287.A.20.1	evm_27.TU.AmTr_v1.0_scaffold00345.1	no blast hit
AmTr_v6.0_s289.A.10.1	evm_27.TU.AmTr_v1.0_scaffold02003.1	AT1G65870.1 Disease resistance-responsive (dirigent-like protein) family protein		49.673	153	76	1	29	181	38	189	3.08e-45	150
AmTr_v6.0_s2905.A.10.1	no corresponding gene in AmTr V1
AmTr_v6.0_s2905.A.30.1	evm_27.TU.AmTr_v1.0_scaffold00489.1	AT3G51140.1 Protein of unknown function (DUF3353)		68.027	147	47	0	1	147	82	228	2.33e-72	221
AmTr_v6.0_s2923.A.10.1	no corresponding gene in AmTr V1
AmTr_v6.0_s2988.A.10.1	evm_27.TU.AmTr_v1.0_scaffold03547.1	AT3G05890.1 Low temperature and salt responsive protein family		67.442	43	14	0	5	47	2	44	1.37e-09	50.4
AmTr_v6.0_s300.A.20.1	evm_27.TU.AmTr_v1.0_scaffold04065.1	AT1G43260.1 hAT transposon superfamily protein		37.736	53	33	0	58	110	33	85	5.79e-08	50.1
AmTr_v6.0_s3142.A.10.1	evm_27.TU.AmTr_v1.0_scaffold01384.1	AT5G13530.2 protein kinases; ubiquitin-protein ligases		56.627	83	33	1	1	80	5	87	2.18e-26	106
AmTr_v6.0_s3382.A.10.1	evm_27.TU.AmTr_v1.0_scaffold03531.1	AT3G02330.1 Pentatricopeptide repeat (PPR) superfamily protein	related to fertility-restoring family	35.526	380	223	3	5	364	346	723	9.82e-76	254
AmTr_v6.0_s3466.A.10.1	evm_27.TU.AmTr_v1.0_scaffold02191.1	AT2G17970.1 2-oxoglutarate (2OG) and Fe(II)-dependent oxygenase superfamily protein		39.344	244	124	5	6	231	11	248	6.79e-38	139
AmTr_v6.0_s3488.A.10.1	evm_27.TU.AmTr_v1.0_scaffold00662.1	AT2G17975.1 zinc finger (Ran-binding) family protein		43.103	58	27	2	1	58	157	208	2.85e-05	41.2
AmTr_v6.0_s3528.A.10.1	evm_27.TU.AmTr_v1.0_scaffold00587.1	AT3G61170.1 Tetratricopeptide repeat (TPR)-like superfamily protein		37	500	313	2	25	522	31	530	9.58e-99	319
AmTr_v6.0_s3609.A.10.1	evm_27.TU.AmTr_v1.0_scaffold00863.1	AT3G12170.1 Chaperone DnaJ-domain superfamily protein		71.523	151	43	0	6	156	14	164	4.02e-73	223
AmTr_v6.0_s3685.A.10.1	evm_27.TU.AmTr_v1.0_scaffold01790.1	AT3G13020.1 hAT transposon superfamily protein		32.584	89	59	1	2	90	163	250	4.44e-11	58.9
AmTr_v6.0_s3685.A.20.1	evm_27.TU.AmTr_v1.0_scaffold03357.1	AT3G17450.1 hAT dimerisation domain-containing protein		30.579	242	126	3	18	218	306	546	8.38e-32	124
AmTr_v6.0_s3897.A.10.1	evm_27.TU.AmTr_v1.0_scaffold02325.1	no blast hit
AmTr_v6.0_s3925.A.10.1	evm_27.TU.AmTr_v1.0_scaffold02645.1	AT1G19870.1 IQ-domain 32		74.194	62	16	0	115	176	215	276	2.65e-26	107
AmTr_v6.0_s4034.A.10.1	evm_27.TU.AmTr_v1.0_scaffold02175.1	AT1G75680.1 glycosyl hydrolase 9B7		75.833	240	57	1	1	240	75	313	7.23e-119	353
AmTr_v6.0_s4056.A.10.1	evm_27.TU.AmTr_v1.0_scaffold02193.1	AT3G02330.1 Pentatricopeptide repeat (PPR) superfamily protein	related to fertility-restoring family	36.294	394	228	5	4	377	317	707	7.4e-78	259
AmTr_v6.0_s4113.A.10.1	no corresponding gene in AmTr V1
AmTr_v6.0_s4311.A.10.1	no corresponding gene in AmTr V1
AmTr_v6.0_s4311.A.30.1	evm_27.TU.AmTr_v1.0_scaffold00185.14	AT5G66290.1		66.298	181	57	2	1	177	1	181	1.96e-79	239
AmTr_v6.0_s4352.A.10.1	evm_27.TU.AmTr_v1.0_scaffold00913.1	AT1G65870.1 Disease resistance-responsive (dirigent-like protein) family protein		52.381	147	70	0	35	181	43	189	2.32e-49	161
AmTr_v6.0_s4426.A.10.1	evm_27.TU.AmTr_v1.0_scaffold01067.1	no blast hit
AmTr_v6.0_s4469.A.10.1	evm_27.TU.AmTr_v1.0_scaffold00586.1	no blast hit
AmTr_v6.0_s4558.A.10.1	evm_27.TU.AmTr_v1.0_scaffold00514.1	no blast hit
AmTr_v6.0_s4736.A.10.1	evm_27.TU.AmTr_v1.0_scaffold01818.1	AT1G22960.1 Pentatricopeptide repeat (PPR) superfamily protein	related to fertility-restoring family	42.155	529	266	2	1	493	194	718	6.98e-144	436
AmTr_v6.0_s4776.A.10.1	evm_27.TU.AmTr_v1.0_scaffold00211.3	AT5G40830.2 S-adenosyl-L-methionine-dependent methyltransferases superfamily protein		52.593	135	62	2	1	134	280	413	3.59e-45	154
AmTr_v6.0_s4777.A.10.1	evm_27.TU.AmTr_v1.0_scaffold05433.1	AT1G19860.1 Zinc finger C-x8-C-x5-C-x3-H type family protein		40	65	33	1	3	61	349	413	6.92e-10	54.3
AmTr_v6.0_s5044.A.10.1	evm_27.TU.AmTr_v1.0_scaffold01417.1	AT5G39590.1 TLD-domain containing nucleolar protein		50	52	25	1	1	51	1	52	1.58e-10	55.8
AmTr_v6.0_s523.A.10.1	evm_27.TU.AmTr_v1.0_scaffold04671.1	AT1G26670.1 Vesicle transport v-SNARE family protein		73.214	56	15	0	1	56	116	171	1.79e-15	67.8
AmTr_v6.0_s525.A.10.1	evm_27.TU.AmTr_v1.0_scaffold05661.1	AT1G34370.3 C2H2 and C2HC zinc fingers superfamily protein	transcription factor	75.253	198	48	1	212	408	63	260	4.9e-97	301
AmTr_v6.0_s593.A.10.1	evm_27.TU.AmTr_v1.0_scaffold00560.1	AT1G13080.1 cytochrome P450; family 71; subfamily B; polypeptide 2		43.75	64	36	0	2	65	84	147	7.96e-12	62
AmTr_v6.0_s638.A.10.1	evm_27.TU.AmTr_v1.0_scaffold00487.1	AT4G18750.1 Pentatricopeptide repeat (PPR) superfamily protein	related to fertility-restoring family	29.73	74	26	1	1	48	555	628	3.52e-06	44.7
AmTr_v6.0_s643.A.10.1	evm_27.TU.AmTr_v1.0_scaffold00287.1	AT4G10810.1		50	48	23	1	28	74	22	69	4.17e-10	52.8
AmTr_v6.0_s643.A.20.1	no corresponding gene in AmTr V1
AmTr_v6.0_s643.A.30.1	no corresponding gene in AmTr V1
AmTr_v6.0_s643.A.40.1	evm_27.TU.AmTr_v1.0_scaffold00287.3	AT4G31790.1 Tetrapyrrole (Corrin/Porphyrin) Methylases		75.182	274	67	1	1	273	1	274	2.67e-141	403
AmTr_v6.0_s655.A.10.1	evm_27.TU.AmTr_v1.0_scaffold00391.3	no blast hit
AmTr_v6.0_s655.A.20.1	no corresponding gene in AmTr V1
AmTr_v6.0_s655.A.30.1	evm_27.TU.AmTr_v1.0_scaffold00391.2	AT1G47830.1 SNARE-like superfamily protein		88.235	68	8	0	21	88	73	140	1.16e-34	118
AmTr_v6.0_s770.A.10.1	no corresponding gene in AmTr V1
AmTr_v6.0_s950.A.10.1	evm_27.TU.AmTr_v1.0_scaffold02098.1	no blast hit
AmTr_v6.0_s959.A.10.1	evm_27.TU.AmTr_v1.0_scaffold00510.2	AT2G07820.1		38.158	76	47	0	1	76	4	79	1.09e-07	45.8
AmTr_v6.0_s959.A.20.1	evm_27.TU.AmTr_v1.0_scaffold00172.3	no blast hit
